# Systematic detection of abnormal samples reveals widespread mislabeling in metagenomic studies

**DOI:** 10.64898/2026.03.22.713545

**Authors:** Yong Zhou, Jun Chen, Wanxin Li, ShanShan Du, WeiMin Ye

## Abstract

The human microbiome plays a critical role in health and disease, and its dynamic nature has made longitudinal sampling a key strategy for elucidating microbiome–disease relationships. Although the gut microbiome generally stabilizes over time, a subset of samples frequently shows marked deviations from an individual’s baseline profile. We refer to these as *abnormal samples*. To analyze these abnormal samples, we developed a three-stage workflow to identify and classify these abnormal samples to figure out the underlying causes of these abnormal samples. Moreover, we systematically investigated abnormal samples across 16 publicly available metagenomic datasets, comprising a total of 5,171 metagenomes. Our analysis revealed that abnormal samples are often the result of mislabeling during sample collection, processing, or sequencing. Of which, fecal samples from family are more likely mislabeled. We found evidence of mislabeling in 75% of longitudinal datasets, involving up to dozens of samples per study, and in 25% of randomly selected cross-sectional datasets. Additional factors such as disease status (e.g., inflammatory bowel disease), sampling intervals, and sampling density may also contribute to sample abnormalities owing to true biological variations. These findings highlight that mislabeling is a common yet underrecognized issue in microbiome research. Our work underscores the importance of identifying and correcting abnormal samples to ensure data integrity in microbiome studies and provides a practical solution for quality control in large-scale metagenomic datasets.
