## Supplementary_tables for "Systematic detection of abnormal samples reveals widespread mislabeling in metagenomic studies"

### Sheet: S1
Supplemntary Table1. 16 longitudinal/cross-sectional datasets used in this study.
Data type	Study type	Dataset	Patient number	Sample number	Meta data source
Raw FASTQ reads	Cross-sectional study	PRJNA401977	348	348	Metadata table in NCBI
		PRJCA009886	93	93	Metadata table in GSA
		PRJNA1067529	52	52	Metadata table in NCBI
		PRJNA613947	347	347	Metadata table in NCBI
		PRJCA005417	121	121	Metadata table in GSA
		PRJEB18755	53	53	Metadata table in ENA
		PRJCA004518	81	81	Metadata table in GSA
		PRJNA397906	39	39	Metadata table in NCBI
	Longitudinal study	PRJEB70966|PRJEB43119	105	248	Metadata table in ENA, files: mdat_longi_pibble.csv link: https://osf.io/rakdf/
		PRJEB72385	124	493	Metadata table in ENA
		PRJCA016454	76	272	Metadata table in GSA
		PRJCA026382	19	606	Metadata table in GSA
		PRJEB38984	101	384	Metadata table in ENA
Species abudance matrix from CuratedMetagenomicData		HMP_2019_t2d	28	189	metadata in CMG
		HMP_2019_ibdmdb	130	1586
		HallAB_2017	32	259
			1749	5171

### Sheet: S2
Supplementary Table 2. Mislabels in eight longitudinal microbiome studies.
Datasets	#Number	#duplicated_samples	#swapping	sample_percent	Individual_percent
PRJEB38984	384	12	0	0.03125	0.12
PRJEB70966 | PRJEB43119	248	2	7	0.0362903	0.09
PRJEB72385	493	0	8	0.0162272	0.06
PRJCA016454	272	3	0	0.01103	0.04
PRJCA026382	606	4	0	0.0066	0.16
HallAB_2017	259	5	0	0.019305	0.16
HMP_2019_ibdmdb	1586	8	21	0.018285	0.06
HMP_2019_t2d	189	0	3	0.015873	0.1
	4037

### Sheet: S3
Supplementary Table 3. The detailed cheating samples and swapping samples in longitudinal studies
		published_name_1	raw_name_1	published_name_2	raw_name_2
PRJEB70966 | PRJEB43119	duplicate	P058_1	PRIMM0150	P026_1	PRIMM0116
		Swapping samples		Other samples from the same individual
PRJEB70966 | PRJEB43119	Swapping	P026_2	PRIMM0599	P026_1	PRIMM0116
		P029_0	PRIMM0513	P029_1	PRIMM0515	P029_2	PRIMM0512	P029_3	PRIMM0514
		P058_0	PRIMM0109	P058_1	PRIMM0150	P058_2	PRIMM0374	P058_3	PRIMM0608
		P068_3	PRIMM0586	P068_1	PRIMM0140
		P141_2	PRIMM0082	P141_1	PRIMM0064
		P156_1	PRIMM0572	P156_0	PRIMM0571
		P175_1	PRIMM0574	P175_0	PRIMM0573
		Swapping samples		Other samples from the same individual
PRJEB72385	Swapping	P103_0	704-WGZ-0	704-WGZ-7	704-WGZ-30	704-WGZ-60	704-WGZ-90
		P083_14	425-YGX-14	425-YGX-0	425-YGX-7	425-YGX-30	425-YGX-90
		P063_60	318-WQW-60	318-WQW-14	318-WQW-30	318-WQW-90
		P064_60	319-LY-60	319-LY-0	319-LY-14	319-LY-30
		P026_7	135-YJM-7	135-YJM-0	135-YJM-60	135-YJM-90
		P027_60	136-LW-60	136-LW-0	136-LW-7	136-LW-14	136-LW-90
		P117_90	724-JHN-90	724-JHN-0	724-JHN-7	724-JHN-14
		P023_0	131-NXJ-0	131-NXJ-7	131-NXJ-14	131-NXJ-60

### Sheet: S4
Supplementary Table 4. Mislabels in eight cross-sectional studies.
Datasets	#Number	#cheating_samples	cheating_percent
PRJNA613947	347	12	0.0345821
PRJNA401977	348	4	0.0114943
PRJNA1067529	52	0	0
PRJNA397906	39	0	0
PRJEB18755	53	0	0
PRJCA004518	81	0	0
PRJCA005417	121	0	0
PRJCA009886	93	0	0
	927

### Sheet: S5
Supplementary Table 5 Cheating samples invoved in datasets PRJNA401977 and PRJNA613947. Mislables of the same familiy are colored in the green.
sn1	sn1_raw_name	sn2	sn2_raw_name
PRJNA401977_Non-GDM02	Non-GDM02	PRJNA401977_Non-GDM55	GDM55
PRJNA401977_GDM50	GDM50	PRJNA401977_Non-GDM54	GDM54
PRJNA613947_SRR11412668	QCS-126-3	PRJNA613947_SRR11412958	QCS-127-1
PRJNA613947_SRR11412676	QCS-061-3	PRJNA613947_SRR11412987	QCS-062-3
PRJNA613947_SRR11412690	QCS-047-2	PRJNA613947_SRR11412831	QCS-047-3
PRJNA613947_SRR11412698	QCS-034-3	PRJNA613947_SRR11412809	QCS-034-1
PRJNA613947_SRR11412778	QCS-122-1	PRJNA613947_SRR11412790	QCS-123-2
PRJNA613947_SRR11412830	QCS-095-1	PRJNA613947_SRR11412892	QCS-095-2

### Sheet: S6
Supplementary Table 6 Mutation rate between two samples from the same individual. '1_2' represents mutation rate between baseline and first visit sample
index	1_2	1_3	1_4	2_3	2_4	3_4
W0084	0.02	11.03	0.02	12.765	0.005	10.475
W0020	0.01	9.485	0.015	9.055	0.04	9.005
W0082	0.02	9.43	0.05	9.33	0.06	10.25
W0040	0.01	8.05	0.01	8.1	0	7.845
W0090	0.1	5.155	0.035	4.85	0.04	5.045
W0046	0.1	0.255	0.245	0.145	0.12	0.225
W0006	0.05	0.22	0.14	0.03	0.09	0.12
W0005	0.06	0.135	0.06	0.08	0.04	0.075
W0042	0.085	0.125	0.08	0.13	0.135	0.095
W0055	0.17	0.12	0.08	0.15	0.09	0.11
W0001	0.17	0.1	0.12	0.155	0.165	0.08
W0012	0.08	0.1	0.1	0.08	0.09	0.07
W0035	0.14	0.1	0.13	0.23	0.3	0.06
W0088	0.1	0.085	0.07	0.11	0.11	0.1
W0014	0.09	0.08	0.1	0.09	0.11	0.075
W0086	0.05	0.08	0.05	0.12	0.04	0.19
W0011	0.04	0.08	0.06	0.07	0.05	0.05
W0064	0.1	0.08	0.08	0.06	0.11	0.04
W0083	0.08	0.08	0.14	0.06	0.18	0.16
W0056	0.08	0.08	0.04	0.04	0.05	0.05
W0031	0.04	0.075	0.04	0.04	0.03	0.04
W0081	0.045	0.075	0.125	0.065	0.12	0.06
W0050	0.145	0.07	0.075	0.08	0.1	0.08
W0062	0.08	0.06	0.1	0.05	0.11	0.09
W0091	0.05	0.06	0.02	0.07	0.03	0.06
W0075	0.065	0.06	0.05	0.075	0.095	0.045
W0071	0.05	0.06	0.07	0.03	0.09	0.05
W0065	0.07	0.06	0.07	0.05	0.06	0.08
W0060	0.065	0.06	0.04	0.05	0.05	0.05
W0063	0.055	0.055	0.145	0.035	0.075	0.07
W0044	0.05	0.055	0.055	0.095	0.05	0.07
W0087	0.03	0.055	0.045	0.03	0.03	0.04
W0019	0.07	0.05	0.05	0.05	0.05	0.05
W0015	0.05	0.05	0.075	0.035	0.055	0.045
W0043	0.05	0.05	0.05	0.06	0.05	0.05
W0026	0.08	0.05	0.15	0.07	0.18	0.09
W0054	0.05	0.05	0.08	0.08	0.08	0.08
W0004	0.07	0.05	0.06	0.03	0.05	0.05
W0047	0.03	0.05	0.05	0.01	0.02	0.02
W0096	0.03	0.05	0.03	0.03	0.02	0.05
W0028	0.065	0.05	0.07	0.04	0.03	0.075
W0077	0.025	0.045	0.085	0.045	0.04	0.035
W0052	0.025	0.045	0.03	0.035	0.02	0.025
W0009	0.035	0.045	0.035	0.02	0.04	0.035
W0073	0.03	0.04	0.035	0.04	0.03	0.025
W0048	0.02	0.04	0.05	0.03	0.04	0.06
W0007	0.03	0.04	0.01	0.03	0.03	0.03
W0089	0.03	0.04	0.03	0.02	0.02	0.02
W0074	0.035	0.04	0.085	0.03	0.055	0.05
W0066	0.02	0.04	0.05	0.03	0.04	0.04
W0039	0.04	0.04	0.11	0.05	0.07	0.06
W0017	0.025	0.035	0.015	0.03	0.01	0.015
W0030	0.05	0.03	0.02	0.02	0	0.04
W0053	0.025	0.03	0.03	0.025	0.025	0.02
W0032	0.01	0.03	0.05	0.01	0.03	0.03
W0025	0.025	0.03	0.03	0.035	0.02	0.01
W0079	0.03	0.03	0.03	0.03	0.05	0.035
W0070	0.08	0.03	0.045	0.07	0.065	0.06
W0023	0.02	0.03	0.03	0.025	0.03	0.035
W0093	0.04	0.03	0.02	0.03	0.03	0.02
W0072	0.01	0.03	0.015	0.02	0.025	0.015
W0099	0.05	0.03	0.075	0.025	0.045	0.035
W0057	0.03	0.03	0.045	0.025	0.025	0.03
W0034	0.03	0.03	0.03	0.07	0.04	0.05
W0038	0.04	0.03	0.04	0.04	0.03	0.05
W0051	0.015	0.03	0.045	0.01	0.025	0.04
W0059	0.05	0.03	0.03	0.05	0.05	0.04
W0098	0.045	0.025	0.03	0.02	0.025	0.02
W0027	0.02	0.025	0.03	0.025	0.01	0.025
W0041	0.01	0.025	0.02	0.02	0.01	0.02
W0069	0.02	0.025	0.12	0.025	0.21	0.08
W0033	0.02	0.02	0.02	0.04	0.04	0.01
W0067	0.025	0.02	0.02	0.02	0.01	0.01
W0003	0.03	0.02	0.04	0.02	0.06	0.03
W0080	0.05	0.02	0.03	0.04	0.04	0.02
W0008	0.05	0.02	0.05	0.02	0.03	0.03
W0016	0.04	0.02	0.03	0.05	0.04	0.04
W0058	0.02	0.02	0.02	0.02	0.01	0.03
W0085	0.005	0.015	1.205	0.015	1.32	1.41
W0018	0.06	0.015	0.03	0.055	0.015	0.07
W0036	0.025	0.015	0.045	0.015	0.04	0.02
W0002	0.015	0.015	0.01	0.01	0.005	0
W0045	0.01	0.01	0.02	0.01	0.01	0.01
W0092	0.02	0.01	0.01	0.02	0.01	0.02
W0061	0.01	0.01	0.01	0.02	0.01	0.03
W0068	0.02	0.01	0.02	0.02	0.02	0.01
